# Stability and volatility shape the gut bacteriome and mycobiome dynamics in a pig model

**DOI:** 10.1101/2022.02.02.478893

**Authors:** Brandi Feehan, Qinghong Ran, Victoria Dorman, Kourtney Rumback, Sophia Pogranichniy, Kaitlyn Ward, Robert Goodband, Megan C Niederwerder, Katie Lynn Summers, Sonny T M Lee

## Abstract

The gut microbiome plays important roles in the maintenance of health and pathogenesis of diseases in the growing host. In order to fully comprehend the interplay of the gut microbiome and host, a foundational understanding of longitudinal bacteriome and mycobiome development is necessary. In this study, we evaluated enteric bacterial, fungal and host dynamics throughout the lifetime of commercial swine. We collected a total of 234 fecal samples from 9 pigs across 31 time points in 3 developmental stages (5 preweaning, 15 nursery, and 11 growth adult). We then performed 16S rRNA amplicon sequencing for bacterial profiles and qPCR for the fungus *Kazachstania slooffiae*. We identified distinct bacteriome clustering according to the host developmental stage, with the preweaning stage exhibiting low bacterial diversity and high volatility amongst samples. We further recovered clusters of bacterial populations that were considered core, transient and increasing throughout the host lifetime, suggesting distinct yet important roles by which these differing bacterial population clusters played in the different host stages. *Kazachstania slooffiae* was absent in the preweaning stage but peaked during the nursery stage of the host. We determined that all host growth stages contained negative correlations between *K. slooffiae* and bacterial genera, with only the growth adult stage containing positive correlates. The lack of positive correlates and shared *K. slooffiae-bacteria* interactions between stages warrants future research into the interactions amongst these kingdoms for host health. This research is foundational for understanding how the bacteriome and mycobiome develop singularly, as well as within a complex ecosystem in the host’s gut environment.
