## Supplemental Table S1 for "Stability and volatility shape the gut bacteriome and mycobiome dynamics in a pig model"

### Sheet: Demographics
Pig ID	Sex	Birth Date	Sow ID
1	Female	2020-03-08	S1
2	Male	2020-03-08	S1
3	Female	2020-03-08	S2
4	Male	2020-03-08	S2
5	Female	2020-03-08	S3
6	Male	2020-03-08	S3
7	Female	2020-03-09	S4
8	Male	2020-03-09	S4
9	Female	2020-03-07	S5
10	Male	2020-03-07	S5

### Sheet: Diet
Stage:		Nursery			Growth
Stage-Phase:		Phase 1	Phase 2	Phase 3	Phase 1	Phase 2	Phase 3
Pellet or Meal:		Pellet	Pellet	Meal	Meal	Meal	Meal
Host Weight (lbs):		12-15	15-25	25-50	80-150	150-200	200-280
Ingredient:	Host Age (days):	21-30	30-49	49-80	80-90	90-106	106-122
Corn		0.456017	0.586589	0.656017	0.72347	0.795676	0.838296
Soybean Meal		0.183571	0.24604	0.283439	0.242157	0.177151	0.136129
Fish Meal		0.047612	0	0	0	0	0
Milk, Whey Powder		0.264511	0.105597	0	0	0	0
Soybean Oil		0.0211609	0.0211193	0.020031	0.0100065	0.00500425	0.00500475
Calcium Carbonate		0.00423218	0.00791975	0.00751164	0.00875569	0.00825702	0.00775737
Monocalcium Phosphate		0.00529022	0.0110876	0.0110171	0.00500325	0.00350298	0.00250238
Sodium Chloride		0.00317413	0.00580781	0.00600931	0.00350228	0.00350298	0.00350333
L-Lys-HCl		0.00428508	0.00527983	0.00550854	0.00290189	0.00300255	0.00300285
DL-Met		0.00216899	0.00221753	0.00205318	0.000500325	0.000350298	0.000250238
L-Thr		0.00190448	0.00221753	0.00230357	0.000700455	0.000700596	0.000900856
L-Trp		0.000465539	0.000422386	0.000500776	0	0.000100085	0.000150143
L-Val		0.00137546	0.00147835	0.00160248	0	0	0
Trace Mineral Premix		0.00158707	0.00158395	0.00150233	0.00150098	0.00125106	0.00100095
Vitamin Premix Without Phytase		0.00264511	0.00263992	0.00250388	0.00150098	0.00150128	0.00150143
