## Supplemental Table S2 for "Stability and volatility shape the gut bacteriome and mycobiome dynamics in a pig model"

### Sheet: Results
Sample ID	Host age	Pig ID	Stage	Ct Value
1	2	9	Preweaning	40
2	2	10	Preweaning	37.9532
3	4	7	Preweaning	40
4	5	1	Preweaning	38.1071
5	5	3	Preweaning	40
6	5	5	Preweaning	40
7	5	2	Preweaning	40
8	6	9	Preweaning	40
9	6	10	Preweaning	40
10	8	8	Preweaning	40
11	9	1	Preweaning	40
12	9	6	Preweaning	40
13	12	7	Preweaning	40
14	13	1	Preweaning	40
15	13	5	Preweaning	40
16	13	2	Preweaning	40
17	13	4	Preweaning	40
18	14	9	Preweaning	40
19	16	7	Preweaning	40
20	17	3	Preweaning	40
21	17	5	Preweaning	40
22	17	2	Preweaning	40
23	17	4	Preweaning	38.4086
24	17	6	Preweaning	40
25	18	9	Preweaning	40
26	18	10	Preweaning	40
27	20	7	Nursery	40
28	20	8	Nursery	40
29	21	1	Nursery	40
30	21	3	Nursery	37.8904
31	21	5	Nursery	40
32	21	4	Nursery	40
33	21	6	Nursery	40
34	22	9	Nursery	38.9148
35	22	10	Nursery	37.8799
36	24	7	Nursery	40
37	24	8	Nursery	31.1986
38	25	1	Nursery	24.3956
39	25	3	Nursery	20.9089
40	25	5	Nursery	31.0292
41	25	4	Nursery	27.1342
42	25	6	Nursery	35.2205
43	26	10	Nursery	40
44	28	7	Nursery	25.7804
45	28	8	Nursery	28.6158
46	29	1	Nursery	21.506
47	29	3	Nursery	28.9853
48	29	5	Nursery	19.9648
49	29	2	Nursery	23.1389
50	30	9	Nursery	30.8573
51	30	10	Nursery	23.2198
52	32	7	Nursery	29.7951
53	32	8	Nursery	26.5547
54	33	1	Nursery	22.5287
55	33	3	Nursery	25.8731
56	33	5	Nursery	22.3988
57	33	2	Nursery	31.43
58	33	6	Nursery	23.7461
59	34	9	Nursery	22.6778
60	34	10	Nursery	22.8946
61	36	7	Nursery	24.3506
62	36	8	Nursery	24.995
63	37	3	Nursery	27.9989
64	37	5	Nursery	22.3163
65	37	2	Nursery	28.7735
66	37	6	Nursery	25.4629
67	38	9	Nursery	25.4699
68	38	10	Nursery	23.1836
69	40	7	Nursery	28.2444
70	40	8	Nursery	24.645
71	41	1	Nursery	22.0571
72	41	5	Nursery	26.5082
73	41	2	Nursery	20.642
74	41	6	Nursery	23.087
75	42	10	Nursery	23.4883
76	44	7	Nursery	25.9833
77	44	8	Nursery	25.6305
78	45	1	Nursery	25.2927
79	45	3	Nursery	28.6833
80	45	5	Nursery	27.156
81	45	2	Nursery	25.2503
82	45	6	Nursery	23.1029
83	46	9	Nursery	26.4466
84	46	10	Nursery	24.0996
85	48	7	Nursery	26.8767
86	48	8	Nursery	31.667
87	49	1	Nursery	33.3496
88	49	5	Nursery	28.9219
89	49	6	Nursery	29.935
90	50	9	Nursery	31.0462
91	52	7	Nursery	38.5641
92	52	8	Nursery	31.5569
93	53	5	Nursery	30.6114
94	53	2	Nursery	35.912
95	53	6	Nursery	40
96	54	10	Nursery	26.8544
97	56	7	Nursery	32.5447
98	56	8	Nursery	32.6367
99	57	5	Nursery	35.3966
100	57	2	Nursery	40
101	57	6	Nursery	39.263
102	58	9	Nursery	32.3781
103	58	10	Nursery	28.5502
104	60	7	Nursery	40
105	60	8	Nursery	34.5412
106	61	3	Nursery	40
107	61	5	Nursery	37.0197
108	61	2	Nursery	38.9048
109	61	6	Nursery	36.0519
110	62	9	Nursery	33.2936
111	62	10	Nursery	34.4742
112	64	7	Nursery	34.832
113	64	8	Nursery	36.9059
114	65	1	Nursery	38.2493
115	65	3	Nursery	37.9089
116	65	5	Nursery	40
117	65	2	Nursery	40
118	65	6	Nursery	40
119	66	9	Nursery	40
120	68	8	Nursery	34.7675
121	69	3	Nursery	35.2876
122	69	5	Nursery	30.045
123	69	2	Nursery	40
124	69	6	Nursery	40
125	70	9	Nursery	37.1541
126	70	10	Nursery	40
127	70	7	Nursery	39.5581
128	70	8	Nursery	30.4302
129	72	1	Nursery	40
130	72	3	Nursery	40
131	72	5	Nursery	34.2762
132	72	2	Nursery	38.0004
133	72	6	Nursery	38.599
134	73	9	Nursery	37.8615
135	76	8	Nursery	34.3539
136	77	1	Nursery	40
137	77	3	Nursery	38.8748
138	77	5	Nursery	40
139	77	2	Nursery	39.4389
140	77	6	Nursery	40
141	78	9	Nursery	35.741
142	78	10	Nursery	40
143	80	7	Growth adult	37.9739
144	80	8	Growth adult	36.2369
145	81	1	Growth adult	40
146	81	5	Growth adult	36.4891
147	81	2	Growth adult	40
148	81	6	Growth adult	40
149	82	9	Growth adult	36.961
150	82	10	Growth adult	40
151	85	7	Growth adult	33.7336
152	85	8	Growth adult	28.6352
153	86	1	Growth adult	34.8428
154	86	3	Growth adult	34.9552
155	86	5	Growth adult	40
156	86	6	Growth adult	40
157	87	9	Growth adult	34.7008
158	87	10	Growth adult	39.254
159	92	7	Growth adult	31.6349
160	92	8	Growth adult	31.1386
161	93	1	Growth adult	30.9996
162	93	3	Growth adult	35.4026
163	93	5	Growth adult	40
164	93	2	Growth adult	37.1052
165	93	6	Growth adult	39.3399
166	94	10	Growth adult	38.9532
167	100	1	Growth adult	33.0193
168	100	3	Growth adult	40
169	100	2	Growth adult	33.2941
170	100	6	Growth adult	34.8758
171	101	10	Growth adult	36.6732
172	99	8	Growth adult	33.101
173	106	7	Growth adult	34.9603
174	106	8	Growth adult	32.4043
175	107	1	Growth adult	38.8185
176	107	3	Growth adult	40
177	107	5	Growth adult	39.2402
178	107	2	Growth adult	38.3562
179	107	6	Growth adult	40
180	108	9	Growth adult	39.2263
181	108	10	Growth adult	35.5624
182	120	7	Growth adult	36.5555
183	120	8	Growth adult	32.7231
184	121	1	Growth adult	40
185	121	3	Growth adult	40
186	121	5	Growth adult	40
187	121	6	Growth adult	40
188	122	9	Growth adult	29.5363
189	122	10	Growth adult	37.3801
190	127	7	Growth adult	29.0168
191	127	8	Growth adult	29.8418
192	128	1	Growth adult	38.5339
193	128	3	Growth adult	39.1788
194	128	5	Growth adult	40
195	128	2	Growth adult	38.6281
196	128	6	Growth adult	37.2134
197	129	9	Growth adult	32.26
198	129	10	Growth adult	38.6622
199	134	7	Growth adult	30.646
200	134	8	Growth adult	28.6352
201	135	1	Growth adult	35.9614
202	135	3	Growth adult	37.8545
203	135	5	Growth adult	38.4524
204	135	2	Growth adult	39.1155
205	135	6	Growth adult	38.2382
206	136	9	Growth adult	32.8956
207	136	10	Growth adult	38.9565
208	141	7	Growth adult	33.6524
209	141	8	Growth adult	29.7619
210	142	1	Growth adult	37.3729
211	142	3	Growth adult	37.9299
212	142	5	Growth adult	37.6578
213	142	2	Growth adult	36.2723
214	142	6	Growth adult	39.0762
215	143	9	Growth adult	35.8594
216	143	10	Growth adult	39.1457
217	148	7	Growth adult	36.0953
218	148	8	Growth adult	29.9507
219	149	1	Growth adult	36.4442
220	149	3	Growth adult	31.6547
221	149	5	Growth adult	38.4283
222	149	2	Growth adult	37.3053
223	149	6	Growth adult	36.3133
224	150	9	Growth adult	33.7794
225	150	10	Growth adult	40
226	155	7	Growth adult	39.4299
227	155	8	Growth adult	29.999
228	156	1	Growth adult	31.9892
229	156	3	Growth adult	33.7987
230	156	5	Growth adult	37.2432
231	156	2	Growth adult	38.3127
232	156	6	Growth adult	28.872
233	157	9	Growth adult	29.4789
234	157	10	Growth adult	39.5303

### Sheet: Components
Component	Volume per 20µl reaction (µl)	Final Volumes
2x SensiMix™ SYBR	10	15µl Master Mix Volume
KSact-f	0.5
KSact-r	0.5
Nuclease-Free Water	4
DNA sample or NTC	5	20µl Well Volume

### Sheet: Conditions
1 cycle
95°C 10 minutes	Initial denaturation and polymerase activation
40 cycles
95°C 15 seconds	Denaturation
63°C 15 seconds	Annealing
72°C 15 seconds	Data collection step
