## Supplemental Table S3 for "Stability and volatility shape the gut bacteriome and mycobiome dynamics in a pig model"

### Sheet: Read_counts
Sample ID	Host age	Pig ID	Stage	Read Counts
				Original	After primer trimming	After DADA2
1	2	9	Preweaning	34687	32895	29303
2	2	10	Preweaning	37882	35994	31178
3	4	7	Preweaning	38010	36231	31004
4	5	1	Preweaning	35586	33836	28393
5	5	3	Preweaning	35945	33980	28580
6	5	5	Preweaning	37108	35324	28687
7	5	2	Preweaning	37357	35390	29736
8	6	9	Preweaning	35913	34343	29262
9	6	10	Preweaning	43297	41308	34889
10	8	8	Preweaning	38591	36080	29266
11	9	1	Preweaning	44022	41558	33134
12	9	6	Preweaning	38269	36222	28295
13	12	7	Preweaning	32776	31315	26097
14	13	1	Preweaning	39676	37563	30468
15	13	5	Preweaning	39349	37167	31050
16	13	2	Preweaning	40456	37918	31312
17	13	4	Preweaning	37343	35501	27572
18	14	9	Preweaning	36780	35140	30100
19	16	7	Preweaning	34999	33270	28475
20	17	3	Preweaning	33953	32473	26572
21	17	5	Preweaning	33634	32085	27995
22	17	2	Preweaning	29284	28159	23837
23	17	4	Preweaning	34535	32996	24111
24	17	6	Preweaning	30230	28901	24631
25	18	9	Preweaning	37008	35559	30855
26	18	10	Preweaning	42615	40995	34167
27	20	7	Nursery	46008	44063	37224
28	20	8	Nursery	38178	36728	29327
29	21	1	Nursery	38069	36483	31153
30	21	3	Nursery	35891	34036	28462
31	21	5	Nursery	47116	45140	38368
32	21	4	Nursery	40151	38186	31558
33	21	6	Nursery	36696	35151	30321
34	22	9	Nursery	38485	36758	30410
35	22	10	Nursery	37317	35821	29498
36	24	7	Nursery	41546	40184	33079
37	24	8	Nursery	42977	41289	33995
38	25	1	Nursery	36454	34902	28550
39	25	3	Nursery	38600	37364	30894
40	25	5	Nursery	36450	34857	29005
41	25	4	Nursery	38565	36959	30292
42	25	6	Nursery	38809	37165	31023
43	26	10	Nursery	38358	36939	30661
44	28	7	Nursery	41608	40143	32152
45	28	8	Nursery	37041	35601	29850
46	29	1	Nursery	35673	34181	27028
47	29	3	Nursery	39926	38563	31345
48	29	5	Nursery	39295	37720	31306
49	29	2	Nursery	43617	42053	33438
50	30	9	Nursery	37965	36141	29178
51	30	10	Nursery	33154	32038	24708
52	32	7	Nursery	41091	39407	33035
53	32	8	Nursery	39962	38365	31725
54	33	1	Nursery	34554	32878	25270
55	33	3	Nursery	34593	32990	27065
56	33	5	Nursery	34336	32772	26459
57	33	2	Nursery	33797	32161	26608
58	33	6	Nursery	34578	32947	26721
59	34	9	Nursery	35703	34171	28679
60	34	10	Nursery	40251	38559	31513
61	36	7	Nursery	43414	41817	29627
62	36	8	Nursery	44208	42407	33796
63	37	3	Nursery	46354	44494	36998
64	37	5	Nursery	39829	38351	31204
65	37	2	Nursery	40696	38939	32449
66	37	6	Nursery	40567	38947	31585
67	38	9	Nursery	41115	39363	32686
68	38	10	Nursery	39097	37600	30377
69	40	7	Nursery	41899	40461	33055
70	40	8	Nursery	44519	43070	33818
71	41	1	Nursery	44382	43033	35319
72	41	5	Nursery	42793	41147	34202
73	41	2	Nursery	48160	45725	38699
74	41	6	Nursery	43787	42284	34785
75	42	10	Nursery	41678	39902	33323
76	44	7	Nursery	41384	39676	33015
77	44	8	Nursery	43728	42310	35441
78	45	1	Nursery	38471	37241	29408
79	45	3	Nursery	42725	40950	34086
80	45	5	Nursery	39035	37130	30849
81	45	2	Nursery	47021	45044	36248
82	45	6	Nursery	40189	38660	32074
83	46	9	Nursery	38583	36857	31086
84	46	10	Nursery	39795	38039	31049
85	48	7	Nursery	42190	40847	33766
86	48	8	Nursery	35398	34011	28867
87	49	1	Nursery	41576	40191	33915
88	49	5	Nursery	40958	39515	33427
89	49	6	Nursery	40992	39674	33166
90	50	9	Nursery	32286	30979	26077
91	52	7	Nursery	33470	31971	26464
92	52	8	Nursery	31713	30593	25401
93	53	5	Nursery	28760	27754	22394
94	53	2	Nursery	29860	28791	24158
95	53	6	Nursery	33813	32640	27339
96	54	10	Nursery	32007	30698	25566
97	56	7	Nursery	32517	31000	24601
98	56	8	Nursery	38099	36756	30132
99	57	5	Nursery	37236	35797	29771
100	57	2	Nursery	37938	36685	30130
101	57	6	Nursery	35845	34316	28457
102	58	9	Nursery	35504	33882	27754
103	58	10	Nursery	36775	35194	29764
104	60	7	Nursery	31122	29786	24839
105	60	8	Nursery	37282	35951	30339
106	61	3	Nursery	38075	36699	30212
107	61	5	Nursery	37111	35821	29724
108	61	2	Nursery	35379	33949	27792
109	61	6	Nursery	33904	32894	27486
110	62	9	Nursery	35413	33717	28450
111	62	10	Nursery	34189	32813	27914
112	64	7	Nursery	35157	33585	27082
113	64	8	Nursery	33724	32074	26289
114	65	1	Nursery	32593	31255	26143
115	65	3	Nursery	37802	36086	29431
116	65	5	Nursery	31588	30196	24757
117	65	2	Nursery	35671	34073	28108
118	65	6	Nursery	31963	30516	23862
119	66	9	Nursery	32143	30624	24899
120	68	8	Nursery	53694	51255	41094
121	69	3	Nursery	43114	41507	33555
122	69	5	Nursery	49661	47809	38066
123	69	2	Nursery	34367	33001	27279
124	69	6	Nursery	60094	57522	46814
125	70	9	Nursery	47312	45200	36163
126	70	10	Nursery	42648	40956	32015
127	70	7	Nursery	38321	36340	28004
128	70	8	Nursery	36104	34220	27098
129	72	1	Nursery	3040	2930	2184
130	72	3	Nursery	43905	41764	33467
131	72	5	Nursery	42402	40553	33216
132	72	2	Nursery	52341	50200	40397
133	72	6	Nursery	41259	39201	31467
134	73	9	Nursery	42916	40954	33035
135	76	8	Nursery	54411	51798	39990
136	77	1	Nursery	44822	42885	33538
137	77	3	Nursery	48052	45988	35185
138	77	5	Nursery	51926	49629	38072
139	77	2	Nursery	42486	40416	32088
140	77	6	Nursery	61288	58516	45918
141	78	9	Nursery	3321	3153	2461
142	78	10	Nursery	56289	53552	42231
143	80	7	Growth adult	36394	34585	25217
144	80	8	Growth adult	47570	45551	36457
145	81	1	Growth adult	52916	50792	39235
146	81	5	Growth adult	50939	49021	39783
147	81	2	Growth adult	59745	56941	42672
148	81	6	Growth adult	44357	42570	34411
149	82	9	Growth adult	20160	18797	9998
150	82	10	Growth adult	51266	49234	40013
151	85	7	Growth adult	56785	54336	42643
152	85	8	Growth adult	64692	61780	50317
153	86	1	Growth adult	2677	2545	2066
154	86	3	Growth adult	50367	48323	38836
155	86	5	Growth adult	49435	47607	37495
156	86	6	Growth adult	3462	3298	2628
157	87	9	Growth adult	55221	52618	40631
158	87	10	Growth adult	68768	65751	55064
159	92	7	Growth adult	43290	41349	32770
160	92	8	Growth adult	46320	44223	34152
161	93	1	Growth adult	50580	48447	38076
162	93	3	Growth adult	45060	43444	34385
163	93	5	Growth adult	47235	45524	35311
164	93	2	Growth adult	60848	58352	45331
165	93	6	Growth adult	48244	46389	36979
166	94	10	Growth adult	41554	39772	31797
167	100	1	Growth adult	42022	40411	33622
168	100	3	Growth adult	58425	56026	45282
169	100	2	Growth adult	48814	47233	38485
170	100	6	Growth adult	54889	52747	42585
171	101	10	Growth adult	56544	54248	44147
172	99	8	Growth adult	3028	2913	2303
173	106	7	Growth adult	41341	39670	30727
174	106	8	Growth adult	49031	46956	38074
175	107	1	Growth adult	47269	45329	36765
176	107	3	Growth adult	57856	55717	44932
177	107	5	Growth adult	65436	63122	49529
178	107	2	Growth adult	61359	58886	46800
179	107	6	Growth adult	39225	37609	29622
180	108	9	Growth adult	42084	40265	31124
181	108	10	Growth adult	2548	2432	1850
182	120	7	Growth adult	51271	49306	37246
183	120	8	Growth adult	56640	54333	43966
184	121	1	Growth adult	40460	38795	30312
185	121	3	Growth adult	41277	39503	31442
186	121	5	Growth adult	44566	42832	32697
187	121	6	Growth adult	43703	41996	32625
188	122	9	Growth adult	48391	46212	36383
189	122	10	Growth adult	46946	44869	35939
190	127	7	Growth adult	58262	56023	43983
191	127	8	Growth adult	57624	55122	43604
192	128	1	Growth adult	3372	3244	2521
193	128	3	Growth adult	50999	48930	39083
194	128	5	Growth adult	50196	48366	36392
195	128	2	Growth adult	48763	46779	36785
196	128	6	Growth adult	48322	46157	33848
197	129	9	Growth adult	52944	50534	38825
198	129	10	Growth adult	54999	52928	41998
199	134	7	Growth adult	46755	44571	34364
200	134	8	Growth adult	50028	47577	37338
201	135	1	Growth adult	51716	49546	39009
202	135	3	Growth adult	53873	51652	40305
203	135	5	Growth adult	54009	51900	40368
204	135	2	Growth adult	40949	39187	28636
205	135	6	Growth adult	62205	59659	47120
206	136	9	Growth adult	62089	59436	45337
207	136	10	Growth adult	45456	43296	33999
208	141	7	Growth adult	45054	43199	33745
209	141	8	Growth adult	59536	57675	45725
210	142	1	Growth adult	53609	51405	39901
211	142	3	Growth adult	51677	49931	39224
212	142	5	Growth adult	55485	53632	42488
213	142	2	Growth adult	53788	52071	41143
214	142	6	Growth adult	52783	50762	40085
215	143	9	Growth adult	50651	48602	38477
216	143	10	Growth adult	60653	58599	46808
217	148	7	Growth adult	72619	70060	55043
218	148	8	Growth adult	60073	57833	45655
219	149	1	Growth adult	60906	58782	46515
220	149	3	Growth adult	70279	67727	54541
221	149	5	Growth adult	59586	57258	45066
222	149	2	Growth adult	61121	58855	46872
223	149	6	Growth adult	3104	2984	2352
224	150	9	Growth adult	61954	59782	46003
225	150	10	Growth adult	35731	34557	27186
226	155	7	Growth adult	32550	31339	24281
227	155	8	Growth adult	31451	30113	19385
228	156	1	Growth adult	33827	32559	25255
229	156	3	Growth adult	38273	36897	29243
230	156	5	Growth adult	39346	37902	29968
231	156	2	Growth adult	45048	43513	35418
232	156	6	Growth adult	40991	39664	31098
233	157	9	Growth adult	46632	44826	35483
234	157	10	Growth adult	40725	39009	32077
