## Supplemental Table S5 for "Stability and volatility shape the gut bacteriome and mycobiome dynamics in a pig model"

### Sheet: Phyla_PvsN
		Phylum	base Mean	log2FoldChange	lfcSE	stat	pvalue	padj
Stage Predominance	P	Fusobacteria	1.23839e+06	6.19262	2.61261	2.37028	0.0177746	0.0230025
		Synergistetes	1.42465e+06	5.60905	1.40095	4.00376	6.23447e-05	0.000124689
		Lentisphaerae	108140	4.26324	1.15777	3.68229	0.000231146	0.000391169
		Proteobacteria	3.08942e+06	3.84355	0.313734	12.251	1.65936e-34	1.21686e-33
		Euryarchaeota	521253	3.05853	0.747862	4.0897	4.31929e-05	9.50245e-05
		Epsilonbacteraeota	752709	2.62006	0.523706	5.00292	5.64683e-07	1.38034e-06
		Bacteroidetes	3.50193e+07	0.539005	0.0809347	6.65976	2.74283e-11	7.54277e-11
	N	Firmicutes	5.15035e+07	-0.270257	0.0835803	-3.2335	0.00122282	0.00192157
		Spirochaetes	3.80483e+06	-1.36894	0.440903	-3.10485	0.00190376	0.00279219
		Actinobacteria	371855	-1.47264	0.391467	-3.76184	0.000168666	0.000309221
		Patescibacteria	116012	-2.73988	1.01387	-2.70241	0.0068839	0.00946536
		Tenericutes	1.42656e+06	-4.27613	0.452788	-9.444	3.58819e-21	1.5788e-20
		Fibrobacteres	122237	-5.50494	0.825791	-6.66627	2.62389e-11	7.54277e-11
		Kiritimatiellaeota	1.44881e+06	-6.73971	0.98326	-6.85445	7.1587e-12	2.62486e-11
		WPS-2	85681.5	-25.5083	2.44073	-10.4511	1.44867e-25	7.96767e-25
		Deferribacteres	6966.82	-31.0926	2.42187	-12.8383	1.00103e-37	1.10113e-36
		Chlamydiae	7966.78	-31.7979	1.94337	-16.3623	3.55686e-60	7.82509e-59

### Sheet: Phyla_NvsG
		Phylum	base Mean	log2FoldChange	lfcSE	stat	pvalue	padj
Stage Predmoninace	N	Excavata	1086.4	30	3.0385	-9.87329	5.43497e-23	5.97847e-22
		WPS-2	85681.5	4.49171	1.54912	-2.89953	0.00373725	0.00747449
		Kiritimatiellaeota	1.44881e+06	3.90233	0.632612	-6.1686	6.88956e-10	3.98893e-09
		Lentisphaerae	108140	3.79938	0.744907	-5.10048	3.38802e-07	1.24227e-06
		Cyanobacteria	177193	2.42565	0.509138	-4.76423	1.89579e-06	5.95821e-06
		Elusimicrobia	161748	2.29861	0.905574	-2.53829	0.0111394	0.0188513
		Proteobacteria	3.08942e+06	2.03723	0.201856	-10.0925	5.96283e-24	1.31182e-22
		Epsilonbacteraeota	752709	1.4637	0.336952	-4.34394	1.39947e-05	3.84855e-05
		Spirochaetes	3.80483e+06	0.925156	0.283676	-3.26131	0.00110899	0.00271085
		Bacteroidetes	3.50193e+07	0.126715	0.0520733	-2.43339	0.0149581	0.0235056
	G	Firmicutes	5.15035e+07	-0.115941	0.0537755	2.15603	0.0310817	0.0455864
		Actinobacteria	371855	-1.33624	0.251869	5.3053	1.1249e-07	4.94956e-07
		Patescibacteria	116012	-1.80543	0.65232	2.7677	0.00564525	0.0103496
		Synergistetes	1.42465e+06	-2.65	0.901369	2.93998	0.00328235	0.00722117
		Fusobacteria	1.23839e+06	-10.3559	1.68101	6.16048	7.2526e-10	3.98893e-09

### Sheet: Genera_PvsN
		Genus	log2FoldChange	base Mean	lfcSE	stat	pvalue	padj
Stage Predominance	P	Bacteroides	2.44809	31038.7	0.905481	2.70364	0.00685848	0.010086
		Ruminococcaceae UCG-002	1.41722	16276.8	0.490205	2.89108	0.00383926	0.00599884
	N	Ruminococcaceae UCG-010	-1.283	4359.27	0.483081	-2.65587	0.00791029	0.0109865
		Terrisporobacter	-1.95375	1336.52	0.350551	-5.57337	2.49862e-08	6.24656e-08
		Lactobacillus	-1.96294	34017.3	0.499696	-3.92827	8.55586e-05	0.000142598
		Ruminococcaceae UCG-014	-2.15559	8398.03	0.496953	-4.33761	1.4404e-05	2.77e-05
		Treponema 2	-2.31366	7829.55	0.572077	-4.04431	5.24774e-05	9.37096e-05
		Alloprevotella	-2.37871	9452.25	0.527468	-4.50967	6.4929e-06	1.35269e-05
		Streptococcus	-2.59816	4293.93	0.494682	-5.25218	1.50308e-07	3.4161e-07
		Ruminococcaceae UCG-005	-3.08367	5667.44	0.467216	-6.60009	4.10919e-11	1.28412e-10
		Prevotellaceae NK3B31 group	-3.16358	12675.9	0.491996	-6.43009	1.27526e-10	3.54238e-10
		Selenomonas	-6.37614	3446.81	0.918034	-6.94542	3.77331e-12	1.34761e-11
		Subdoligranulum	-7.63514	4393.59	0.518876	-14.7148	5.18207e-49	2.1592e-48
		Prevotella 9	-8.04872	31545.5	0.511305	-15.7415	7.8516e-56	3.9258e-55
		Prevotella 1	-8.24672	7664.59	0.523306	-15.7589	5.96822e-56	3.73014e-55
		Succinivibrio	-10.1913	2348.52	0.645684	-15.7838	4.02337e-56	3.35281e-55
		Faecalibacterium	-12.8105	11671.4	0.630445	-20.3198	8.59469e-92	1.07434e-90
		Prevotella 7	-14.4332	4316.73	0.602846	-23.9417	1.12659e-126	2.81647e-125

### Sheet: Genera_NvsG
		Genus	log2FoldChange	base Mean	lfcSE	stat	pvalue	padj
Stage Predmoninace	N	Bacteroides	6.24063	31038.7	0.582632	10.7111	9.02746e-27	5.64216e-26
		Lactobacillus	5.54528	34017.3	0.321517	17.2472	1.17405e-66	2.93513e-65
		Faecalibacterium	4.52543	11671.4	0.376718	12.0128	3.0443e-33	3.80537e-32
		[Eubacterium] coprostanoligenes group	3.18041	9353.3	0.28834	11.03	2.73729e-28	2.28107e-27
		Subdoligranulum	3.1467	4393.59	0.329803	9.54115	1.41259e-21	5.88578e-21
		Phascolarctobacterium	3.01787	20736.4	0.293263	10.2906	7.76621e-25	3.8831e-24
		Alloprevotella	2.91463	9452.25	0.339337	8.58919	8.75866e-18	2.73708e-17
		Prevotella 1	2.63958	7664.59	0.333031	7.92592	2.26458e-15	6.2905e-15
		Rikenellaceae RC9 gut group	2.57099	20522.5	0.29379	8.75114	2.11214e-18	7.54335e-18
		Prevotella 2	2.4361	8547.02	0.33601	7.25006	4.16584e-13	8.01122e-13
		Prevotella 9	2.4339	31545.5	0.328143	7.4172	1.19625e-13	2.99063e-13
		Ruminococcaceae UCG-014	2.32533	8398.03	0.319699	7.2735	3.50303e-13	7.29798e-13
		Ruminococcaceae UCG-002	2.30511	16276.8	0.315407	7.30836	2.7043e-13	6.14614e-13
		Prevotellaceae NK3B31 group	1.60175	12675.9	0.316477	5.06119	4.16638e-07	6.94397e-07
		Christensenellaceae R-7 group	1.58775	9412.08	0.374215	4.24289	2.20664e-05	2.90348e-05
		Terrisporobacter	1.57487	1336.52	0.22519	6.99352	2.68064e-12	4.78686e-12
		Prevotella 7	1.48827	4316.73	0.321414	4.63038	3.65003e-06	5.36769e-06
		Streptococcus	1.44402	4293.93	0.318137	4.53897	5.65287e-06	7.8512e-06
		Ruminococcaceae NK4A214 group	0.978067	6143.04	0.312724	3.12758	0.00176253	0.00220317
		Ruminococcaceae UCG-005	0.895697	5667.44	0.30042	2.98149	0.00286854	0.00341492
		Ruminococcaceae UCG-010	0.810888	4359.27	0.310762	2.60936	0.00907128	0.0103083
	G	Succinivibrio	-1.83307	2348.52	0.370738	-4.94438	7.63864e-07	1.19354e-06
