## Supplemental Table S6 for "Stability and volatility shape the gut bacteriome and mycobiome dynamics in a pig model"

### Sheet: Sheet1
Stage	Phylum	from	to	weight	vertex_size
P	Firmicutes	Kazachstania slooffiae	Lachnoclostridium	-11.3341	12.8537
P	Firmicutes	Kazachstania slooffiae	Clostridium sensu stricto 1	-7.9559	12.3606
P	Bacteroidetes	Kazachstania slooffiae	Bacteroides	-6.16707	14.8302
N	Bacteroidetes	Cloacibacterium	Kazachstania slooffiae	-15.0473	9.97085
N	Proteobacteria	Ruminobacter	Kazachstania slooffiae	-14.8853	9.97779
N	Bacteroidetes	Myroides	Kazachstania slooffiae	-8.57034	9.97183
N	Firmicutes	Schwartzia	Kazachstania slooffiae	-7.19638	9.97162
N	Cyanobacteria	Candidatus Gastranaerophilales bacterium Zag	Kazachstania slooffiae	-5.23682	9.97842
N	Excavata	Trichomitus	Kazachstania slooffiae	-4.86189	9.97607
N	Proteobacteria	Stenotrophomonas	Kazachstania slooffiae	-4.13537	9.9722
N	Lentisphaerae	Bacteroidales bacterium 55	Kazachstania slooffiae	-4.08345	9.97488
N	Spirochaetes	Spirochaeta 2	Kazachstania slooffiae	-3.8817	9.97929
N	Firmicutes	Kazachstania slooffiae	Ileibacterium	-3.51874	9.98553
N	Actinobacteria	Olsenella sp. Marseille-P3359	Kazachstania slooffiae	-3.21905	9.97393
N	Verrucomicrobia	Verruc-01	Kazachstania slooffiae	-3.1536	9.97644
N	Actinobacteria	Pseudopropionibacterium	Kazachstania slooffiae	-2.9983	9.97135
N	Actinobacteria	Corynebacterium	Kazachstania slooffiae	-2.81825	9.98036
N	Firmicutes	[Eubacterium] oxidoreducens group	Kazachstania slooffiae	-2.66382	9.9492
N	Firmicutes	Globicatella	Kazachstania slooffiae	-2.44968	9.98264
N	Excavata	Hypotrichomonas	Kazachstania slooffiae	-2.38548	9.97461
N	Firmicutes	Kazachstania slooffiae	[Eubacterium] coprostanoligenes group	-2.26133	12.375
N	Firmicutes	Weissella	Kazachstania slooffiae	-2.02748	9.97438
N	Actinobacteria	Coriobacteriaceae UCG-002	Kazachstania slooffiae	-1.95864	9.9776
N	Firmicutes	Kazachstania slooffiae	Clostridium sensu stricto 6	-1.74655	10.2974
N	Firmicutes	Erysipelatoclostridium	Kazachstania slooffiae	-1.27193	9.98483
N	Bacteroidetes	Bacteroidales bacterium Bact	Kazachstania slooffiae	-1.22714	9.98036
N	Proteobacteria	Aminobacter	Kazachstania slooffiae	-1.19494	9.97989
N	Firmicutes	DTU089	Kazachstania slooffiae	-1.14291	9.98478
N	Bacteroidetes	Kazachstania slooffiae	Prevotella 2	-1.11322	11.5797
N	Proteobacteria	Hyphomicrobium	Kazachstania slooffiae	-1.10873	9.9784
N	Proteobacteria	Kazachstania slooffiae	Pasteurella	-1.03703	9.94611
N	Proteobacteria	Mannheimia	Kazachstania slooffiae	-1.01582	9.98403
N	Bacteroidetes	Kazachstania slooffiae	Rikenellaceae RC9 gut group	-1.01232	13.1192
G	Firmicutes	Anaerobacillus	Kazachstania slooffiae	-13.4146	9.96296
G	Proteobacteria	Bilophila	Kazachstania slooffiae	-6.8667	9.96402
G	Firmicutes	Kazachstania slooffiae	Terrisporobacter	-5.51799	11.1815
G	SAR	Blastocystis sp. SY94-3	Kazachstania slooffiae	-5.44009	9.96117
G	Proteobacteria	Cellvibrio	Kazachstania slooffiae	-4.99741	9.96431
G	Firmicutes	Negativibacillus	Kazachstania slooffiae	-4.90413	9.96306
G	Proteobacteria	Shewanella	Kazachstania slooffiae	-4.55208	9.9648
G	Firmicutes	Anaerofustis	Kazachstania slooffiae	-4.51977	9.96623
G	Bacteroidetes	Empedobacter	Kazachstania slooffiae	-4.49754	9.96515
G	Proteobacteria	Achromobacter	Kazachstania slooffiae	-4.37901	9.96555
G	Actinobacteria	Denitrobacterium	Kazachstania slooffiae	-3.5078	9.96826
G	Firmicutes	Ezakiella	Kazachstania slooffiae	-3.15731	9.96488
G	Proteobacteria	Kazachstania slooffiae	Aeromonas	-2.5363	9.92907
G	Proteobacteria	Chitinivorax	Kazachstania slooffiae	-2.32555	9.97099
G	Firmicutes	Kazachstania slooffiae	Marvinbryantia	-1.96573	9.62755
G	Firmicutes	Staphylococcus	Kazachstania slooffiae	-1.84529	9.97707
G	Fusobacteria	Fusobacterium	Kazachstania slooffiae	-1.77829	9.96984
G	Verrucomicrobia	Kazachstania slooffiae	Akkermansia	-1.77728	9.96481
G	Cyanobacteria	Candidatus Gastranaerophilales bacterium Zag	Kazachstania slooffiae	-1.72805	9.98359
G	Spirochaetes	Brachyspira	Kazachstania slooffiae	-1.72788	9.92461
G	Bacteroidetes	Sphingobacterium	Kazachstania slooffiae	-1.62165	9.96673
G	Firmicutes	Enterococcus	Kazachstania slooffiae	-1.52914	9.96835
G	Firmicutes	CAG-56	Kazachstania slooffiae	-1.2706	9.93575
G	Firmicutes	Kazachstania slooffiae	Streptococcus	-1.25799	12.0331
G	Firmicutes	Kazachstania slooffiae	Lactobacillus	-1.17063	11.385
G	Bacteroidetes	Kazachstania slooffiae	Prevotella 9	-1.11616	13.6908
G	Spirochaetes	Leptospira	Kazachstania slooffiae	-1.07663	9.97592
G	Proteobacteria	Candidatus Megaira	Kazachstania slooffiae	-1.07138	9.96575
G	Firmicutes	Kazachstania slooffiae	Phascolarctobacterium	-1.03103	12.6833
G	Firmicutes	Kazachstania slooffiae	Ruminococcaceae UCG-005	0.372352	12.6855
G	Bacteroidetes	Kazachstania slooffiae	Prevotellaceae NK3B31 group	0.712054	13.16
G	Bacteroidetes	Kazachstania slooffiae	Rikenellaceae RC9 gut group	0.887583	12.9031
